# Inference of drug off-target effects on cellular signaling using Interactome-Based Deep Learning

**DOI:** 10.1101/2023.10.08.561429

**Authors:** Nikolaos Meimetis, Douglas A. Lauffenburger, Avlant Nilsson

## Abstract

Many diseases emerge from dysregulated cellular signaling, and drugs are often designed to target specific nodes in cellular networks e.g. signaling proteins, or transcription factors. However, off-target effects are common and may ultimately result in failed clinical trials. Computational modeling of the cell’s transcriptional response to drugs could improve our understanding of their mechanisms of action. Here we develop such an approach based on ensembles of artificial neural networks, that simultaneously infer drug-target interactions and their downstream effects on intracellular signaling. Applied to gene expression data from different cell lines, it outperforms basic machine learning approaches in predicting transcription factors’ activity, while recovering most known drug-target interactions and inferring many new, which we validate in an independent dataset. As a case study, we explore the inferred interactions of the drug Lestaurtinib and its effects on downstream signaling. Beyond its intended target FLT3 the model predicts an inhibition of CDK2 that enhances downregulation of the cell cycle-critical transcription factor FOXM1, corroborating literature findings. Our approach can therefore enhance our understanding of drug signaling for therapeutic design.
