## Supplementary Data File 2 for "Inference of drug off-target effects on cellular signaling using Interactome-Based Deep Learning"

### Sheet: A375
index	sample	uniprot_id	activity	delta	mean_r	r	score	TF	drug	pert_iname	pert_idose	pert_itime
1	CPC018_A375_6H:BRD-A89337244-001-01-1:10	P52630	0.147958	-0.2307	0.427314	0.814031	0.620673	STAT2	CCOC(=O)c1c(C)[nH]c2ccc3OC4N(CCc5cc(OC)ccc45)Cc3c12	PD-102807	10 ÂµM	6 h
2	CPC018_A375_6H:BRD-K25906698-303-01-9:10	P52630	0.150565	-0.231677	0.427314	0.814031	0.620673	STAT2	C(C1CCNCC1)c1c[nH]cn1	immepip	10 ÂµM	6 h
3	CPC016_A375_6H:BRD-K83637872-001-01-7:10	P17947	0.838349	0.234062	0.405834	0.897712	0.651773	SPI1	Cc1nn(c(C)c1C=NN2CCN(Cc3ccccc3)CC2)c4ccccc4	SANT-1	10 ÂµM	6 h
4	CPC014_A375_6H:BRD-K82091397-001-01-4:10	Q08050	0.196578	-0.234101	0.53889	0.87384	0.706365	FOXM1	COc1nccc(n1)-c1c(ncn1[C@H]1CC[C@H](O)CC1)-c1ccc(F)cc1	SB-239063	10 ÂµM	6 h
5	CPC018_A375_6H:BRD-K18816859-001-01-4:10	P52630	0.101215	-0.234779	0.427314	0.814031	0.620673	STAT2	CS(=O)(=O)Nc1ccc(Cc2noc(n2)-c2ccc3[nH]cc(CCN)c3c2)cc1	L-694247	10 ÂµM	6 h
6	CPC016_A375_6H:BRD-K21283037-003-06-2:10	P17947	0.767751	0.236352	0.405834	0.897712	0.651773	SPI1	Nc1nc2ccc(OC(F)(F)F)cc2s1	riluzole	10 ÂµM	6 h
7	CPC014_A375_6H:BRD-K86930074-001-01-9:10	P17947	0.130456	-0.236893	0.405834	0.897712	0.651773	SPI1	COc1cc2c(Oc3ccc4[nH]c(C)cc4c3F)ncnc2cc1OCCCN1CCCC1	cediranib	10 ÂµM	6 h
8	CPC018_A375_6H:BRD-K31843556-001-01-7:10	Q00978	0.0444105	-0.237026	0.481361	0.793278	0.637319	IRF9	[O-][N+](=O)c1ccc(Cl)c(c1)C(=O)Nc1ccncc1	T-0070907	10 ÂµM	6 h
9	CPC018_A375_6H:BRD-K10843433-001-12-8:10	P52630	0.0670957	-0.239654	0.427314	0.814031	0.620673	STAT2	CCCCC1C(=O)N(N(C1=O)c1ccccc1)c1ccccc1	phenylbutazone	10 ÂµM	6 h
10	CPC018_A375_6H:BRD-K75641298-001-01-5:10	P52630	0.122026	-0.239988	0.427314	0.814031	0.620673	STAT2	CCN(CC)CCNC(=O)c1cc(Cl)c(N)cc1OC	metoclopramide	10 ÂµM	6 h
11	CPC018_A375_6H:BRD-K69195780-001-01-5:10	P52630	0.0757125	-0.240083	0.427314	0.814031	0.620673	STAT2	COc1ccccc1N1CCN(CCCCN2C(=O)c3ccccc3C2=O)CC1	NAN-190	10 ÂµM	6 h
12	CPC016_A375_6H:BRD-K80970344-201-02-9:10	P17947	0.899081	0.240191	0.405834	0.897712	0.651773	SPI1	SC(=S)N1CCCC1	pyrrolidine-dithiocarbamate	10 ÂµM	6 h
13	CPC014_A375_6H:BRD-K95901403-001-01-1:10	P52630	0.887423	0.24043	0.427314	0.814031	0.620673	STAT2	Cc1ccc(cc1)S(=O)(=O)Nc1nc2ccccc2nc1Nc1ccc2nsnc2c1	XL-147	10 ÂµM	6 h
14	CPC018_A375_6H:BRD-K77641333-003-15-6:10	P52630	0.159928	-0.240743	0.427314	0.814031	0.620673	STAT2	C(C1=NCCN1)c1cccc2ccccc12	naphazoline	10 ÂµM	6 h
15	CPC013_A375_6H:BRD-K24681473-004-01-4:10	Q14209	0.142912	-0.241454	0.546936	0.73274	0.639838	E2F2	COCC[n+]1c(C)n(Cc2cnccn2)c2c1C(=O)c1ccccc1C2=O	YM-155	10 ÂµM	6 h
16	CPC018_A375_6H:BRD-K33864865-001-01-7:10	P52630	0.0776248	-0.242104	0.427314	0.814031	0.620673	STAT2	CC(C)Oc1cccc(c1)-n1c(CCc2c[nH]c3ccc(Br)cc23)nc2ccccc2c1=O	LY-225910	10 ÂµM	6 h
17	CPC014_A375_6H:BRD-K23192422-001-01-1:10	Q08050	0.197029	-0.245721	0.53889	0.87384	0.706365	FOXM1	C[C@]12O[C@H](C[C@]1(O)CO)n1c3ccccc3c3c4C(=O)NCc4c4c5ccccc5n2c4c13	lestaurtinib	10 ÂµM	6 h
18	CPC018_A375_6H:BRD-K10705233-001-01-4:10	P52630	0.118574	-0.247611	0.427314	0.814031	0.620673	STAT2	COc1ccc2n(C(=O)c3cccc(Cl)c3Cl)c(C)c(CCN3CCOCC3)c2c1	GW-405833	10 ÂµM	6 h
19	CPC013_A375_6H:BRD-K24681473-004-01-4:10	O43524	0.959309	0.247687	0.521626	0.77441	0.648018	FOXO3	COCC[n+]1c(C)n(Cc2cnccn2)c2c1C(=O)c1ccccc1C2=O	YM-155	10 ÂµM	6 h
20	CPC018_A375_6H:BRD-A29289453-001-03-9:10	Q00978	0.0966317	-0.248744	0.481361	0.793278	0.637319	IRF9	COC(=O)C1=C(C)NC(C)=C(C1C)C(=O)OCCSc1ccccc1	PCA-4248	10 ÂµM	6 h
21	CPC011_A375_6H:BRD-K90789829-003-10-8:10	P42224	0.190445	-0.250483	0.499958	0.788496	0.644227	STAT1	CCc1nn(CCCN2CCN(CC2)c2cccc(Cl)c2)c(=O)n1CCOc1ccccc1	nefazodone	10 ÂµM	6 h
22	CPC014_A375_6H:BRD-K99616396-001-01-0:10	P17947	0.159514	-0.253936	0.405834	0.897712	0.651773	SPI1	CC1(C)CNc2cc(NC(=O)c3cccnc3NCc3ccncc3)ccc12	motesanib	10 ÂµM	6 h
23	CPC017_A375_6H:BRD-A03359064-001-01-5:10	P17947	0.788133	0.254527	0.405834	0.897712	0.651773	SPI1	OC(CNCCNC(=O)Nc1ccccc1)COc1ccccc1C#N	ICI-89406	10 ÂµM	6 h
24	CPC013_A375_6H:BRD-K24681473-004-01-4:10	P17676	0.84187	0.255357	0.463405	0.74742	0.605413	CEBPB	COCC[n+]1c(C)n(Cc2cnccn2)c2c1C(=O)c1ccccc1C2=O	YM-155	10 ÂµM	6 h
25	CPC018_A375_6H:BRD-K31843556-001-01-7:10	P42224	0.208334	-0.256897	0.499958	0.788496	0.644227	STAT1	[O-][N+](=O)c1ccc(Cl)c(c1)C(=O)Nc1ccncc1	T-0070907	10 ÂµM	6 h
26	CPC020_A375_6H:BRD-K08806317-001-02-1:10	P17947	0.763484	0.262381	0.405834	0.897712	0.651773	SPI1	CC(C)(C)NC[C@H](O)COc1nsnc1N1CCOCC1	timolol	10 ÂµM	6 h
27	CPC018_A375_6H:BRD-K31843556-001-01-7:10	P52630	0.0413772	-0.263635	0.427314	0.814031	0.620673	STAT2	[O-][N+](=O)c1ccc(Cl)c(c1)C(=O)Nc1ccncc1	T-0070907	10 ÂµM	6 h
28	CPC016_A375_6H:BRD-K94832621-001-01-5:10	P17947	0.817876	0.273769	0.405834	0.897712	0.651773	SPI1	CC(C)N1CCN(CC1)c1ccc(cc1)C(=O)c1c(sc2cc(O)ccc12)-c1ccc(O)cc1	Y-134	10 ÂµM	6 h
29	CPC017_A375_6H:BRD-A38898897-003-01-0:10	P17947	0.773717	0.275384	0.405834	0.897712	0.651773	SPI1	CC(C)C1[C@H]2[C@@H](CCN2C(=O)/C=C/CN3CCCCC3)N(C1=O)S(=O)(=O)C	GW-311616	10 ÂµM	6 h
30	CPC016_A375_6H:BRD-K96862998-001-03-1:10	P17947	0.762904	0.277391	0.405834	0.897712	0.651773	SPI1	Cc1ccc(=O)n(c1)-c1ccccc1	pirfenidone	10 ÂµM	6 h
31	CPC017_A375_6H:BRD-K14618467-003-01-8:10	P17947	0.869208	0.278614	0.405834	0.897712	0.651773	SPI1	O=C(N1CCC(CC1)N1CCCC1)c1ccc(Nc2nccc(n2)-c2cc3ccccc3s2)cc1	IKK-16	10 ÂµM	6 h
32	CPC018_A375_6H:BRD-A29289453-001-03-9:10	P52630	0.0739994	-0.279559	0.427314	0.814031	0.620673	STAT2	COC(=O)C1=C(C)NC(C)=C(C1C)C(=O)OCCSc1ccccc1	PCA-4248	10 ÂµM	6 h
33	CPC017_A375_6H:BRD-A39747742-001-03-5:10	P17947	0.837982	0.279976	0.405834	0.897712	0.651773	SPI1	CCCCC(=O)O[C@H]1CCC2C3CCc4cc(O)ccc4C3CC[C@]12C	estradiol-valerate	10 ÂµM	6 h
34	CPC017_A375_6H:BRD-K09638361-001-01-4:10	P17947	0.91899	0.280318	0.405834	0.897712	0.651773	SPI1	COc1cc(OC)c(/C=C\2/C(=O)Nc3ccccc23)c(OC)c1	IC-261	10 ÂµM	6 h
35	CPC016_A375_6H:BRD-M00539986-051-01-1:10	P17947	0.819906	0.280744	0.405834	0.897712	0.651773	SPI1	COc1ccc(C[C@H](C)NC[C@@H](O)c2ccc(O)c(NC=O)c2)cc1	formoterol	10 ÂµM	6 h
36	CPC017_A375_6H:BRD-K76568384-001-01-4:10	P17947	0.908196	0.280969	0.405834	0.897712	0.651773	SPI1	Oc1ccc(cc1)-c1c(nn2c(cc(nc12)C(F)(F)F)C(F)(F)F)-c1ccccc1	PHTPP	10 ÂµM	6 h
37	CPC016_A375_6H:BRD-A82590476-001-01-1:10	P17947	0.805852	0.284569	0.405834	0.897712	0.651773	SPI1	CN(Cc1ccccc1)C(=O)C(Cc2ccc3ccccc3c2)NC(=O)C4CCCN4C(=O)Nc5ccccc5[N+](=O)[O-]	SDZ-NKT-343	10 ÂµM	6 h
38	CPC016_A375_6H:BRD-K10042277-001-04-3:10	P17947	0.75507	0.284684	0.405834	0.897712	0.651773	SPI1	Clc1ccc2Nc3ccccc3C(=Nc2c1)N1CCNCC1	desmethylclozapine	10 ÂµM	6 h
39	CPC017_A375_6H:BRD-K62310379-001-03-0:10	P17947	0.778549	0.287115	0.405834	0.897712	0.651773	SPI1	CCC(=O)O[C@@]1([C@H](C)C[C@H]2[C@@H]3C[C@H](F)C4=CC(=O)C=C[C@]4(C)[C@@]3(F)[C@@H](O)C[C@]12C)C(=O)SCF	fluticasone-propionate	10 ÂµM	6 h
40	CPC016_A375_6H:BRD-K37618799-001-01-4:10	P17947	0.887393	0.291363	0.405834	0.897712	0.651773	SPI1	Clc1ccc2nc(NC(=O)Cc3ccccc3)n3nc(nc3c2c1)-c1ccco1	MRS-1220	10 ÂµM	6 h
41	CPC017_A375_6H:BRD-K81225797-001-01-5:10	P17947	0.846943	0.292274	0.405834	0.897712	0.651773	SPI1	Nc1nc2n(CCc3ccccc3)ncc2c2nc(nn12)-c1ccco1	SCH-58261	10 ÂµM	6 h
42	CPC016_A375_6H:BRD-K54094468-003-05-3:10	P17947	0.820564	0.292911	0.405834	0.897712	0.651773	SPI1	CCN1CCC[C@H]1CNC(=O)c1c(OC)ccc(Br)c1OC	remoxipride	10 ÂµM	6 h
43	CPC016_A375_6H:BRD-K87048468-003-01-9:10	P17947	0.793726	0.293926	0.405834	0.897712	0.651773	SPI1	COc1cc(OC)c(cc1NS(=O)(=O)c1ccc(cc1)C(F)(F)F)C(=O)CCCCN1CCC2(CC1)NC(=O)NC2=O	RS-102221	10 ÂµM	6 h
44	CPC016_A375_6H:BRD-A64227845-004-02-8:10	P17947	0.816766	0.298363	0.405834	0.897712	0.651773	SPI1	Oc1cc2CCN(CC=C)CC(c3ccccc3)c2cc1O	SKF-77434	10 ÂµM	6 h
45	CPC017_A375_6H:BRD-K11373525-003-01-3:10	P17947	0.827577	0.298444	0.405834	0.897712	0.651773	SPI1	CCc1cc2N(Cc3ccc(cc3)-c3ccccc3-c3nnn[nH]3)C(=O)CCc2c(CC)n1	ZD-7155	10 ÂµM	6 h
46	CPC017_A375_6H:BRD-K94176593-001-02-9:10	P17947	0.916909	0.298584	0.405834	0.897712	0.651773	SPI1	Nc1cccc(c1)-c1cc2c(Oc3cccc(O)c3)ncnc2[nH]1	TWS-119	10 ÂµM	6 h
47	CPC017_A375_6H:BRD-K63150726-001-01-3:10	P17947	0.880224	0.303535	0.405834	0.897712	0.651773	SPI1	CCCCCOc1c(OC)ccc2cc(C(=O)NCc3ccc4OCOc4c3)c(=O)[nH]c12	JTE-907	10 ÂµM	6 h
48	CPC009_A375_6H:BRD-A81233518-004-14-6:10	P17947	0.815594	0.312154	0.405834	0.897712	0.651773	SPI1	C[N+]1(C)CCC(C1)OC(=O)C(O)(C1CCCC1)c1ccccc1	glycopyrrolate	10 ÂµM	6 h
49	CPC020_A375_6H:BRD-K50398167-236-17-7:10	P17947	0.834348	0.312299	0.405834	0.897712	0.651773	SPI1	Cc1ccc(Cl)c(Nc2ccccc2C(O)=O)c1Cl	meclofenamic-acid	10 ÂµM	6 h
50	CPC017_A375_6H:BRD-K54708045-001-01-3:10	P17947	0.949305	0.313347	0.405834	0.897712	0.651773	SPI1	OC(=O)c1n(Cc2ccc(Cl)cc2)c2ccc(Cl)cc2c1Sc1ccccc1	nTZDpa	10 ÂµM	6 h
51	CPC016_A375_6H:BRD-K87510569-001-01-0:10	P17947	0.903444	0.313997	0.405834	0.897712	0.651773	SPI1	Cc1oc(nc1CCN1CCC2(CC1)OC(=O)Nc1ccc(C)cc21)-c1ccccc1	RS-504393	10 ÂµM	6 h
52	CPC017_A375_6H:BRD-A09828896-004-04-5:10	P17947	0.955849	0.315274	0.405834	0.897712	0.651773	SPI1	Oc1cc2C(CNCCc2c(Cl)c1O)c1ccccc1	SKF-81297	10 ÂµM	6 h
53	CPC017_A375_6H:BRD-K12867552-001-01-3:10	P17947	0.933988	0.317478	0.405834	0.897712	0.651773	SPI1	CN(C)Cc1c(oc2ccccc12)C(=O)NCCOc1ccc(cc1)C(=O)NO	PCI-24781	10 ÂµM	6 h
54	CPC017_A375_6H:BRD-K26521938-001-04-9:10	P17947	0.871652	0.320475	0.405834	0.897712	0.651773	SPI1	CCCCC[C@H](O)\C=C\[C@H]1[C@H](O)CC(=O)[C@@H]1C\C=C/CCCC(O)=O	dinoprostone	10 ÂµM	6 h
55	CPC017_A375_6H:BRD-K17896185-001-01-2:10	P17947	0.780489	0.323623	0.405834	0.897712	0.651773	SPI1	CCC(=O)N(C1CCN(CCc2ccc(cc2)N=C=S)CC1)c1ccccc1	FIT	10 ÂµM	6 h
56	CPC016_A375_6H:BRD-K87696786-003-01-0:10	P17947	0.799539	0.326563	0.405834	0.897712	0.651773	SPI1	COc1ccc(Nc2ncnc3ccc(OC)cc23)cc1	LY-456236	10 ÂµM	6 h
57	CPC017_A375_6H:BRD-K05181084-003-02-9:10	P17947	0.818922	0.331366	0.405834	0.897712	0.651773	SPI1	Clc1cccc(N2CCN(CCCCNC(=O)c3ccc-4c(Cc5ccccc-45)c3)CC2)c1Cl	NGB-2904	10 ÂµM	6 h
58	CPC017_A375_6H:BRD-K12120659-305-01-4:10	P17947	0.778484	0.331962	0.405834	0.897712	0.651773	SPI1	NC(=N)c1ccc(cc1)N1CCN(CC1)C1CCN(CC(O)=O)CC1	GR-144053	10 ÂµM	6 h
59	CPC017_A375_6H:BRD-K59650319-003-01-7:10	P17947	0.819569	0.332563	0.405834	0.897712	0.651773	SPI1	CN(C1CCCCC1)C(=O)c1sc2nc3ccc(N)cc3n2c1C	YM-298198	10 ÂµM	6 h
60	CPC016_A375_6H:BRD-K05528470-305-01-4:10	P17947	0.879748	0.341748	0.405834	0.897712	0.651773	SPI1	Clc1ccc(cc1)N1CCN(Cc2c[nH]c3ncccc23)CC1	L-745870	10 ÂµM	6 h
61	CPC017_A375_6H:BRD-K04414442-001-03-4:10	P17947	0.847316	0.343545	0.405834	0.897712	0.651773	SPI1	CC[C@H](NC(=O)c1c(C)c(nc2ccccc12)-c1ccccc1)c1ccccc1	SB-222200	10 ÂµM	6 h
62	CPC017_A375_6H:BRD-K51918615-303-01-1:10	P17947	0.853564	0.34493	0.405834	0.897712	0.651773	SPI1	Ic1ccc(CCNC(=N)SCCCc2c[nH]cn2)cc1	iodophenpropit	10 ÂµM	6 h
63	CPC017_A375_6H:BRD-K67277431-002-03-0:10	P17947	0.778825	0.348077	0.405834	0.897712	0.651773	SPI1	COc1ccc(cc1C(=O)NCc1cccnc1)C(=O)NCc1cccnc1	picotamide	10 ÂµM	6 h
64	CPC016_A375_6H:BRD-K22010301-001-01-2:10	P17947	0.856972	0.350623	0.405834	0.897712	0.651773	SPI1	COc1oc(=O)c2cc(N)ccc2c1Cl	JLK-6	10 ÂµM	6 h
65	CPC017_A375_6H:BRD-K50018155-003-01-3:10	P17947	0.859361	0.361746	0.405834	0.897712	0.651773	SPI1	COc1cc(N)c(Cl)cc1C(=O)CCC1CCN(CCNS(C)(=O)=O)CC1	RS-67506	10 ÂµM	6 h
66	CPC017_A375_6H:BRD-K67298865-001-03-3:10	P17947	0.865848	0.363017	0.405834	0.897712	0.651773	SPI1	NC(=O)c1ccc(cc1)-c1nc(c([nH]1)-c1ccccn1)-c1ccc2OCOc2c1	SB-431542	10 ÂµM	6 h
67	CPC017_A375_6H:BRD-A47633927-001-01-8:10	P17947	0.823068	0.365863	0.405834	0.897712	0.651773	SPI1	CC(C)CC(NC(=O)OCC1c2ccccc2-c3ccccc13)C(=O)O	NPC-15199	10 ÂµM	6 h
68	CPC017_A375_6H:BRD-A43930669-003-01-0:10	P17947	0.903761	0.366037	0.405834	0.897712	0.651773	SPI1	Cc1ccccc1N1CCN(CC1)S(=O)(=O)CC12CCC(C[C@@H]1NC(=O)[C@@H](N)CCS(C)(=O)=O)C2(C)C	L-368899	10 ÂµM	6 h
69	CPC017_A375_6H:BRD-A15530910-001-01-3:10	P17947	0.850023	0.369728	0.405834	0.897712	0.651773	SPI1	CC(C)OC(=O)c1cc2c(OCC(O)CNC(C)(C)C)cccc2[nH]1	SDZ-21009	10 ÂµM	6 h
70	CPC017_A375_6H:BRD-K15791587-003-01-7:10	P17947	0.910558	0.370646	0.405834	0.897712	0.651773	SPI1	FC(F)(F)c1cc(CO[C@H]2CCCN[C@H]2c2ccccc2)cc(c1)C(F)(F)F	L-733060	10 ÂµM	6 h
71	CPC017_A375_6H:BRD-K47639036-003-03-3:10	P17947	0.908709	0.375218	0.405834	0.897712	0.651773	SPI1	Cc1c(oc2c(cccc2c1=O)C(=O)OCCN1CCCCC1)-c1ccccc1	flavoxate	10 ÂµM	6 h
72	CPC017_A375_6H:BRD-K05151076-001-01-8:10	P17947	0.894665	0.379935	0.405834	0.897712	0.651773	SPI1	CCCCCS(=O)(=O)CCCCCCCCCCn1c(c(C)c2cc(O)ccc12)-c1ccc(O)cc1	ZK-164015	10 ÂµM	6 h
73	CPC017_A375_6H:BRD-A54927599-001-07-8:10	P17947	0.948508	0.38421	0.405834	0.897712	0.651773	SPI1	COc1ccc(C2CC(=NCCS2)c2c(O)cc(C)oc2=O)c(OC)c1	KF-38789	10 ÂµM	6 h
74	CPC017_A375_6H:BRD-K76840893-003-01-7:10	P17947	0.83523	0.387037	0.405834	0.897712	0.651773	SPI1	CC(C)(Cc1c[nH]c2ccc(Cl)cc12)NCCOc1ccccc1OCC1CC1	RS-17053	10 ÂµM	6 h
75	CPC017_A375_6H:BRD-A39522003-001-01-0:10	P17947	0.900717	0.3937	0.405834	0.897712	0.651773	SPI1	CCCCCCCCC=CCCCCCCCC(=O)NC(CO)Cc1ccc(O)cc1	OMDM-2	10 ÂµM	6 h
76	CPC017_A375_6H:BRD-K35559145-050-03-6:10	P17947	0.863762	0.39979	0.405834	0.897712	0.651773	SPI1	COc1ccc2Sc3ccccc3N(C[C@H](C)CN(C)C)c2c1	levomepromazine	10 ÂµM	6 h
77	CPC017_A375_6H:BRD-K82823804-001-01-7:10	P17947	0.933746	0.407731	0.405834	0.897712	0.651773	SPI1	Oc1ccc2[nH]c3cc(c4C(=O)NC(=O)c4c3c2c1)-c1ccccc1	PD-407824	10 ÂµM	6 h
78	CPC017_A375_6H:BRD-K11911061-003-02-8:10	P17947	0.865849	0.419095	0.405834	0.897712	0.651773	SPI1	COc1ccc(NC(=O)c2ccc(cc2)-c2ccc(cc2C)-c2noc(C)n2)cc1N1CCN(C)CC1	GR-127935	10 ÂµM	6 h
79	CPC017_A375_6H:BRD-K43330982-001-01-5:10	P17947	0.876869	0.423458	0.405834	0.897712	0.651773	SPI1	CC(C)c1cc(NNC(=O)Nc2cc(Cl)nc(Cl)c2)nc2n(C)nc(C)c12	JTE-013	10 ÂµM	6 h

### Sheet: A549
index	sample	uniprot_id	activity	delta	mean_r	r	score	TF	drug	pert_iname	pert_idose	pert_itime
1	CPC017_A549_6H:BRD-K68246049-001-01-4:10	Q13127	0.738162	0.151224	0.427261	0.826628	0.626944	REST	CC(=Cc1ccc(cc1)C(=O)O)c2ccc3c(c2)C(C)(C)CCC3(C)C	TTNPB	10 ÂµM	6 h
2	CPC017_A549_6H:BRD-K11373525-003-01-3:10	Q13127	0.768133	0.151247	0.427261	0.826628	0.626944	REST	CCc1cc2N(Cc3ccc(cc3)-c3ccccc3-c3nnn[nH]3)C(=O)CCc2c(CC)n1	ZD-7155	10 ÂµM	6 h
3	CPC014_A549_6H:BRD-K16485616-001-03-0:10	P01106	0.196876	-0.152254	0.423101	0.814186	0.618644	MYC	Nc1ccccc1NC(=O)c1ccc(CNc2nccc(n2)-c2cccnc2)cc1	mocetinostat	10 ÂµM	6 h
4	CPC017_A549_6H:BRD-K54708045-001-01-3:10	Q13127	0.858509	0.164434	0.427261	0.826628	0.626944	REST	OC(=O)c1n(Cc2ccc(Cl)cc2)c2ccc(Cl)cc2c1Sc1ccccc1	nTZDpa	10 ÂµM	6 h
5	CPC008_A549_6H:BRD-K44432556-001-03-0:10	P18848	0.996371	0.16692	0.403267	0.844325	0.623796	ATF4	C(Nc1nc(nnc1-c1ccccc1)-c1ccccn1)c1ccc(cc1)-c1ccccc1	VU-0418946-1	10 ÂµM	6 h
6	CPC016_A549_6H:BRD-K04146668-001-01-3:10	P15976	0.852617	0.167823	0.485434	0.788744	0.637089	GATA1	Cn1cc(C=C2C(=O)Nc3cccnc23)c4ccccc14	GW-441756	10 ÂµM	6 h
7	CPC013_A549_6H:BRD-K24681473-004-01-4:10	P18848	0.918119	0.167894	0.403267	0.844325	0.623796	ATF4	COCC[n+]1c(C)n(Cc2cnccn2)c2c1C(=O)c1ccccc1C2=O	YM-155	10 ÂµM	6 h
8	CPC014_A549_6H:BRD-K23192422-001-01-1:10	P01106	0.101429	-0.167968	0.423101	0.814186	0.618644	MYC	C[C@]12O[C@H](C[C@]1(O)CO)n1c3ccccc3c3c4C(=O)NCc4c4c5ccccc5n2c4c13	lestaurtinib	10 ÂµM	6 h
9	CPC014_A549_6H:BRD-K23192422-001-01-1:10	P17947	0.685864	0.169364	0.467623	0.802448	0.635036	SPI1	C[C@]12O[C@H](C[C@]1(O)CO)n1c3ccccc3c3c4C(=O)NCc4c4c5ccccc5n2c4c13	lestaurtinib	10 ÂµM	6 h
10	CPC017_A549_6H:BRD-K11911061-003-02-8:10	P15976	0.827652	0.17079	0.485434	0.788744	0.637089	GATA1	COc1ccc(NC(=O)c2ccc(cc2)-c2ccc(cc2C)-c2noc(C)n2)cc1N1CCN(C)CC1	GR-127935	10 ÂµM	6 h
11	CPC014_A549_6H:BRD-K83794624-001-01-7:10	P17947	0.780716	0.171887	0.467623	0.802448	0.635036	SPI1	COc1cccc2C(=O)c3c(O)c4C[C@](O)(C[C@H](O[C@H]5C[C@H](N)[C@H](O[C@@H]6CCCCO6)[C@H](C)O5)c4c(O)c3C(=O)c12)C(=O)CO	pirarubicin	10 ÂµM	6 h
12	CPC014_A549_6H:BRD-K16485616-001-03-0:10	P17947	0.85964	0.171939	0.467623	0.802448	0.635036	SPI1	Nc1ccccc1NC(=O)c1ccc(CNc2nccc(n2)-c2cccnc2)cc1	mocetinostat	10 ÂµM	6 h
13	CPC017_A549_6H:BRD-K81225797-001-01-5:10	Q13127	0.842014	0.174135	0.427261	0.826628	0.626944	REST	Nc1nc2n(CCc3ccccc3)ncc2c2nc(nn12)-c1ccco1	SCH-58261	10 ÂµM	6 h

### Sheet: VCAP
index	sample	uniprot_id	activity	delta	mean_r	r	score	TF	drug	pert_iname	pert_idose	pert_itime
1	CPC001_VCAP_6H:BRD-K04414442-001-03-4:10	Q00978	0.244451	-0.253342	0.50773	0.570012	0.538871	IRF9	CC[C@H](NC(=O)c1c(C)c(nc2ccccc12)-c1ccccc1)c1ccccc1	SB-222200	10 ÂµM	6 h
2	CPC003_VCAP_6H:BRD-K25906698-303-01-9:10	P15976	0.854449	0.257151	0.403447	0.880878	0.642162	GATA1	C(C1CCNCC1)c1c[nH]cn1	immepip	10 ÂµM	6 h
3	CPC003_VCAP_6H:BRD-K45158365-001-05-6:10	P15976	0.771214	0.25718	0.403447	0.880878	0.642162	GATA1	CCCCC(=O)N(Cc1ccc(cc1)-c1ccccc1-c1nn[nH]n1)[C@@H](C(C)C)C(O)=O	valsartan	10 ÂµM	6 h
4	CPC002_VCAP_6H:BRD-K34608650-001-01-6:10	P15976	0.865624	0.25801	0.403447	0.880878	0.642162	GATA1	Cc1ccc-2c(Cc3c(nn(c-23)-c2ccc(Cl)cc2Cl)C(=O)NC2CCCCC2)c1	GP-2a	10 ÂµM	6 h
5	CPC010_VCAP_6H:BRD-A71262238-001-06-8:10	P15976	0.876082	0.261061	0.403447	0.880878	0.642162	GATA1	CCCCN1CCCC1CNC(=O)c1cc(C#N)c2ccccc2c1OC	nafadotride	10 ÂµM	6 h
6	CPC010_VCAP_6H:BRD-K31471398-311-04-6:10	P15976	0.906482	0.261718	0.403447	0.880878	0.642162	GATA1	Oc1cc2CC[C@H]3NCc4ccccc4[C@@H]3c2cc1O	dihydrexidine	10 ÂµM	6 h
7	CPC003_VCAP_6H:BRD-K67831364-003-01-7:10	P15976	0.795785	0.263437	0.403447	0.880878	0.642162	GATA1	Cc1cc(F)c(Nc2ncnc3cc(OCc4ccccc4)ccc23)cc1O	ZM-323881	10 ÂµM	6 h
8	CPC014_VCAP_6H:BRD-K52911425-001-01-5:10	Q01094	0.170492	-0.267378	0.448353	0.83084	0.639596	E2F1	CS(=O)(=O)N1CCN(Cc2cc3nc(nc(N4CCOCC4)c3s2)-c2cccc3[nH]ncc23)CC1	GDC-0941	10 ÂµM	6 h
9	CPC003_VCAP_6H:BRD-K45158365-001-05-6:10	Q00978	0.194448	-0.268149	0.50773	0.570012	0.538871	IRF9	CCCCC(=O)N(Cc1ccc(cc1)-c1ccccc1-c1nn[nH]n1)[C@@H](C(C)C)C(O)=O	valsartan	10 ÂµM	6 h
10	CPC003_VCAP_6H:BRD-K10705233-001-01-4:10	P15976	0.831812	0.268484	0.403447	0.880878	0.642162	GATA1	COc1ccc2n(C(=O)c3cccc(Cl)c3Cl)c(C)c(CCN3CCOCC3)c2c1	GW-405833	10 ÂµM	6 h
11	CPC001_VCAP_6H:BRD-K80970344-201-02-9:10	P52630	0.139623	-0.268792	0.487691	0.776882	0.632287	STAT2	SC(=S)N1CCCC1	pyrrolidine-dithiocarbamate	10 ÂµM	6 h
12	CPC003_VCAP_6H:BRD-K82255054-001-08-4:10	Q00978	0.18536	-0.269681	0.50773	0.570012	0.538871	IRF9	CC(C)c1cccc(C(C)C)c1O	propofol	10 ÂµM	6 h
13	CPC013_VCAP_6H:BRD-K09485525-001-01-3:10	P15976	0.777096	0.270872	0.403447	0.880878	0.642162	GATA1	CN(C)c1ccccc1CN1CCCN(Cc2ccccc2N(C)C)C1c1ccncc1	GANT-61	10 ÂµM	6 h
14	CPC001_VCAP_6H:BRD-K14618467-003-01-8:10	P52630	0.184627	-0.271069	0.487691	0.776882	0.632287	STAT2	O=C(N1CCC(CC1)N1CCCC1)c1ccc(Nc2nccc(n2)-c2cc3ccccc3s2)cc1	IKK-16	10 ÂµM	6 h
15	CPC002_VCAP_6H:BRD-K49671696-045-03-6:10	P52630	0.151046	-0.273151	0.487691	0.776882	0.632287	STAT2	Fc1ccc(cc1)C(=O)C1CCN(CCn2c(=O)[nH]c3ccccc3c2=O)CC1	ketanserin	10 ÂµM	6 h
16	CPC002_VCAP_6H:BRD-K47639036-003-03-3:10	P52630	0.115114	-0.275527	0.487691	0.776882	0.632287	STAT2	Cc1c(oc2c(cccc2c1=O)C(=O)OCCN1CCCCC1)-c1ccccc1	flavoxate	10 ÂµM	6 h
17	CPC002_VCAP_6H:BRD-K43330982-001-01-5:10	P15976	0.775795	0.276328	0.403447	0.880878	0.642162	GATA1	CC(C)c1cc(NNC(=O)Nc2cc(Cl)nc(Cl)c2)nc2n(C)nc(C)c12	JTE-013	10 ÂµM	6 h
18	CPC001_VCAP_6H:BRD-K83637872-001-01-7:10	P52630	0.239031	-0.277779	0.487691	0.776882	0.632287	STAT2	Cc1nn(c(C)c1C=NN2CCN(Cc3ccccc3)CC2)c4ccccc4	SANT-1	10 ÂµM	6 h
19	CPC001_VCAP_6H:BRD-K78637815-001-01-4:10	P52630	0.178499	-0.280422	0.487691	0.776882	0.632287	STAT2	COc1ccc(cc1)-c1oc2cc(OC)ccc2c1C(=O)c1ccc(cc1)C#N	LY-320135	10 ÂµM	6 h
20	CPC001_VCAP_6H:BRD-K76840893-003-01-7:10	P52630	0.209049	-0.282669	0.487691	0.776882	0.632287	STAT2	CC(C)(Cc1c[nH]c2ccc(Cl)cc12)NCCOc1ccccc1OCC1CC1	RS-17053	10 ÂµM	6 h
21	CPC002_VCAP_6H:BRD-K75641298-003-16-9:10	P52630	0.178134	-0.287291	0.487691	0.776882	0.632287	STAT2	CCN(CC)CCNC(=O)c1cc(Cl)c(N)cc1OC	metoclopramide	10 ÂµM	6 h
22	CPC002_VCAP_6H:BRD-K54094468-003-05-3:10	P15976	0.758479	0.292273	0.403447	0.880878	0.642162	GATA1	CCN1CCC[C@H]1CNC(=O)c1c(OC)ccc(Br)c1OC	remoxipride	10 ÂµM	6 h
23	CPC002_VCAP_6H:BRD-K22010301-001-01-2:10	P15976	0.848298	0.293384	0.403447	0.880878	0.642162	GATA1	COc1oc(=O)c2cc(N)ccc2c1Cl	JLK-6	10 ÂµM	6 h
24	CPC001_VCAP_6H:BRD-K05151076-001-01-8:10	P52630	0.192126	-0.294878	0.487691	0.776882	0.632287	STAT2	CCCCCS(=O)(=O)CCCCCCCCCCn1c(c(C)c2cc(O)ccc12)-c1ccc(O)cc1	ZK-164015	10 ÂµM	6 h
25	CPC001_VCAP_6H:BRD-A82590476-001-01-1:10	P52630	0.209295	-0.296618	0.487691	0.776882	0.632287	STAT2	CN(Cc1ccccc1)C(=O)C(Cc2ccc3ccccc3c2)NC(=O)C4CCCN4C(=O)Nc5ccccc5[N+](=O)[O-]	SDZ-NKT-343	10 ÂµM	6 h
26	CPC013_VCAP_6H:BRD-K24681473-004-01-4:10	P52630	0.175014	-0.29845	0.487691	0.776882	0.632287	STAT2	COCC[n+]1c(C)n(Cc2cnccn2)c2c1C(=O)c1ccccc1C2=O	YM-155	10 ÂµM	6 h
27	CPC002_VCAP_6H:BRD-K20755323-001-01-8:10	P52630	0.205735	-0.300798	0.487691	0.776882	0.632287	STAT2	Oc1ccc(Nc2nc(cs2)-c2ccc(Cl)cc2)cc1	SKI-II	10 ÂµM	6 h
28	CPC002_VCAP_6H:BRD-K24675965-001-02-5:10	P52630	0.184966	-0.304401	0.487691	0.776882	0.632287	STAT2	Brc1ccc(NC(=O)N2NC(=O)[C@H]([C@@H]2c2ccccc2)c2ccccc2)cc1	LY-288513	10 ÂµM	6 h
29	CPC002_VCAP_6H:BRD-K82983861-001-01-9:10	P52630	0.23434	-0.304778	0.487691	0.776882	0.632287	STAT2	Cc1nc(sc1CSc1ccc(OCC(O)=O)c(C)c1)-c1ccc(c(F)c1)C(F)(F)F	GW-0742	10 ÂµM	6 h
30	CPC002_VCAP_6H:BRD-K60298136-001-01-7:10	P52630	0.206581	-0.308135	0.487691	0.776882	0.632287	STAT2	COC(=O)c1csc(n1)C(=O)c2c[nH]c3ccccc23	ITE	10 ÂµM	6 h
31	CPC001_VCAP_6H:BRD-A54029483-001-01-5:10	P52630	0.155621	-0.311468	0.487691	0.776882	0.632287	STAT2	CN(C(Cc1ccc(cc1)c2ccccc2)C(=O)NC(Cc3c[nH]c4ccccc34)C(=O)O)C(=O)c5cc(C)cc(C)c5	IRL-2500	10 ÂµM	6 h
32	CPC001_VCAP_6H:BRD-K66782112-001-01-2:10	P52630	0.248715	-0.320693	0.487691	0.776882	0.632287	STAT2	NC(=O)CCCCn1ccc(N=C(N)NCC(F)(F)F)n1	ICI-162846	10 ÂµM	6 h
33	CPC002_VCAP_6H:BRD-K05528470-305-01-4:10	P52630	0.222505	-0.324727	0.487691	0.776882	0.632287	STAT2	Clc1ccc(cc1)N1CCN(Cc2c[nH]c3ncccc23)CC1	L-745870	10 ÂµM	6 h
34	CPC001_VCAP_6H:BRD-K76568384-001-01-4:10	P52630	0.18035	-0.32618	0.487691	0.776882	0.632287	STAT2	Oc1ccc(cc1)-c1c(nn2c(cc(nc12)C(F)(F)F)C(F)(F)F)-c1ccccc1	PHTPP	10 ÂµM	6 h
35	CPC010_VCAP_6H:BRD-K31471398-311-04-6:10	P52630	0.210612	-0.338594	0.487691	0.776882	0.632287	STAT2	Oc1cc2CC[C@H]3NCc4ccccc4[C@@H]3c2cc1O	dihydrexidine	10 ÂµM	6 h
36	CPC002_VCAP_6H:BRD-K53913732-001-01-8:10	P52630	0.191066	-0.344433	0.487691	0.776882	0.632287	STAT2	CN(C)c1ccc(NC(=O)Nc2cc(C)nc3c(F)cc(F)cc23)cc1	SB-408124	10 ÂµM	6 h
37	CPC001_VCAP_6H:BRD-K63150726-001-01-3:10	P52630	0.107957	-0.348191	0.487691	0.776882	0.632287	STAT2	CCCCCOc1c(OC)ccc2cc(C(=O)NCc3ccc4OCOc4c3)c(=O)[nH]c12	JTE-907	10 ÂµM	6 h
38	CPC002_VCAP_6H:BRD-K90789829-003-03-3:10	P52630	0.062948	-0.370617	0.487691	0.776882	0.632287	STAT2	CCc1nn(CCCN2CCN(CC2)c2cccc(Cl)c2)c(=O)n1CCOc1ccccc1	nefazodone	10 ÂµM	6 h
39	CPC001_VCAP_6H:BRD-K94832621-001-01-5:10	P52630	0.0725486	-0.370835	0.487691	0.776882	0.632287	STAT2	CC(C)N1CCN(CC1)c1ccc(cc1)C(=O)c1c(sc2cc(O)ccc12)-c1ccc(O)cc1	Y-134	10 ÂµM	6 h
40	CPC002_VCAP_6H:BRD-K54094468-003-05-3:10	P52630	0.19426	-0.377144	0.487691	0.776882	0.632287	STAT2	CCN1CCC[C@H]1CNC(=O)c1c(OC)ccc(Br)c1OC	remoxipride	10 ÂµM	6 h
41	CPC003_VCAP_6H:BRD-K67831364-003-01-7:10	P52630	0.133118	-0.377543	0.487691	0.776882	0.632287	STAT2	Cc1cc(F)c(Nc2ncnc3cc(OCc4ccccc4)ccc23)cc1O	ZM-323881	10 ÂµM	6 h
42	CPC001_VCAP_6H:BRD-K04414442-001-03-4:10	P52630	0.104634	-0.380674	0.487691	0.776882	0.632287	STAT2	CC[C@H](NC(=O)c1c(C)c(nc2ccccc12)-c1ccccc1)c1ccccc1	SB-222200	10 ÂµM	6 h
43	CPC003_VCAP_6H:BRD-K82255054-001-08-4:10	P52630	0.0594311	-0.385136	0.487691	0.776882	0.632287	STAT2	CC(C)c1cccc(C(C)C)c1O	propofol	10 ÂµM	6 h
